# The transcriptional hallmarks of intra-tumor heterogeneity across a thousand tumors

**DOI:** 10.1101/2021.12.19.473368

**Authors:** Avishai Gavish, Michael Tyler, Dor Simkin, Daniel Kovarsky, L. Nicolas Gonzalez Castro, Debdatta Halder, Rony Chanoch-Myers, Julie Laffy, Michael Mints, Alissa R. Greenwald, Adi Wider, Rotem Tal, Avishay Spitzer, Toshiro Hara, Amit Tirosh, Sidharth V. Puram, Mario L. Suva, Itay Tirosh

## Abstract

Each tumor contains malignant cells that differ in genotype, phenotype, and in their interactions with the tumor micro-environment (TME). This results in distinct integrated cellular states that govern intra-tumor heterogeneity (ITH), a central challenge of cancer therapeutics. Dozens of recent studies have begun to describe ITH by single cell RNA-seq, but each study typically profiledonly a small number of tumors and provided a narrow view of transcriptional ITH. Here, we curate, annotate and integrate the data from 77 different studies to reveal the patterns of ITH across 1,163 tumor samples covering 24 tumor types. Focusing on the malignant cells, we find thousands of transcriptional ITH programs that can be described by 41 consensus meta-programs (MPs), each consisting of dozens of genes that are coordinately upregulated in subpopulations of cells within many different tumors. The MPs cover diverse cellular processes and differ in their cancer-type distribution. General MPs associated with processes such as cell cycle and stress vary within most tumors, while context-specific MPs reflect the unique biology of particular cancer types, often resembling developmental cell types and suggesting the co-existence of variable differentiation states within tumors. Some of the MPs are further associated with overall tumor proliferation or immune state, highlighting their potential clinical significance. Based on functional similarities among MPs, we propose a set of 11 hallmarks that together account for the majority of observed ITH programs. Given the breadth and scope of the investigated cohort, the MPs and hallmarks described here reflect the first comprehensive pan-cancer description of transcriptional ITH.
