## Supplementary Table 4 for "The transcriptional hallmarks of intra-tumor heterogeneity across a thousand tumors"

### Sheet: rounded_hallmark_percentage
	All solid	Cell lines	Glioma	breast	NSCLC	H&N	CRC	Skin_SCC	Renal	PDAC	Prostate	Ovarian	Sarcoma	Hematological
Cell-cycle & DNA regulation	30	53	26	33	18	32	22	31	4	18	15	32	32	43
Stress	19	11	22	23	23	15	29	6	22	18	36	19	30	3
Protein regulation	5	23	0	8	6	0	13	0	5	2	30	5	6	11
Mesenchymal	9	4	4	7	14	13	4	33	6	14	4	15	24	3
Interferon	6	2	3	19	5	7	6	6	9	2	2	13	1	2
Senescence	5	2	0	3	5	28	0	16	0	9	0	7	1	0
Oncogenes	4	0	1	4	0	4	3	8	1	4	4	5	5	12
Respiration	3	0	6	1	0	1	0	0	3	1	2	1	2	3
Secreted	2	0	0	0	6	0	10	0	11	1	6	1	0	0
Cilia	1	0	1	1	8	0	0	0	0	0	0	2	0	0
Neural	8	3	36	0	0	0	0	0	0	0	0	0	0	0
Organ specific/non Neural	4	2	0	0	15	0	9	0	0	25	0	0	0	0
Hemato/CTC	3	0	0	0	0	0	0	0	0	0	0	0	0	20
Others	3	0	0	0	0	0	4	0	38	5	0	0	0	3
