## Supplementary Table 1 for "The transcriptional hallmarks of intra-tumor heterogeneity across a thousand tumors"

### Sheet: Study list
Aynaud_2020_Ewing_scRNAseq	https://www.sciencedirect.com/science/article/pii/S2211124720300747
Bi_2021_RCC_scRNAseq	https://www.sciencedirect.com/science/article/pii/S1535610821001173#mmc2
Caron_2020_Leukemia_scRNAseq	https://www.nature.com/articles/s41598-020-64929-x#Sec7
Chen_2020_NasopharyngealCarcinoma_scRNAseq	https://www.nature.com/articles/s41422-020-0374-x#Sec12
Chen_2021_Prostate_scRNAseq	https://www.nature.com/articles/s41556-020-00613-6#Sec51
Chung_2017_Breast_scRNAseq	https://www.nature.com/articles/ncomms15081#Sec24
Cohen_2021_MM_scRNAseq	https://www.nature.com/articles/s41591-021-01232-w.pdf
Couturier_2020_Glioblastoma_scRNAseq	https://www.nature.com/articles/s41467-020-17186-5
Cui_2021_Pituitary_scRNAseq	https://academic.oup.com/neuro-oncology/advance-article/doi/10.1093/neuonc/noab102/6256973
Darmanis_2017_Glioblastoma_scRNAseq	https://www.ncbi.nlm.nih.gov/pmc/articles/PMC5810554/
Dong_2020_Neuroblastoma_scRNAseq	https://pubmed.ncbi.nlm.nih.gov/32946775/
Dong_2020_Prostate_scRNAseq	https://www.nature.com/articles/s42003-020-01476-1
Dost et al 2020	https://www.sciencedirect.com/science/article/pii/S193459092030360X
Ebinger_2016_ALL_PDX_scRNAseq	https://www.sciencedirect.com/science/article/pii/S1535610816305086?via%3Dihub#mmc1
Filbin_2018_Glioma_H3K27M_scRNAseq	10.1126/science.aao4750
Franses_2017_IPMN_PDAC_CEC_scRNAseq	https://theoncologist.onlinelibrary.wiley.com/doi/full/10.1634/theoncologist.2017-0234
Franses_2020_PDAC_CTC_scRNAseq	https://www.nature.com/articles/s41467-020-17150-3#data-availability
Gaiti_2019_CLL_scRNAseq	https://www.nature.com/articles/s41586-019-1198-z#data-availability
Galen_2019_AML_scRNAseq	https://www.sciencedirect.com/science/article/pii/S0092867419300947?via%3Dihub#sec4.6
Gao_2021_Breast_and_ATC_scRNAseq	https://www.nature.com/articles/s41587-020-00795-2
Giustacchini_2017_CML_scRNAseq	https://www.nature.com/articles/nm.4336#Sec39
Gojo_2020_Ependymoma_scRNAseq	https://www.sciencedirect.com/science/article/pii/S1535610820303081
Hovestadt_2019_Medulloblastoma_scRNAseq	https://www.nature.com/articles/s41586-019-1434-6#Sec29
Ireland_2020_SCLC_scRNAseq	https://www.sciencedirect.com/science/article/pii/S153561082030218X
Izar_2020_HGSOC_scRNAseq	https://www.nature.com/articles/s41591-020-0926-0?proof=t#Sec3
Jansky_2021_Neuroblastoma_snRNAseq	https://www.nature.com/articles/s41588-021-00806-1.pdf
JerbyArnon_2018_Melanoma_scRNAseq	https://www.ncbi.nlm.nih.gov/pmc/articles/PMC6410377/
JerbyArnon_2021_SyS_scRNAseq	https://www.nature.com/articles/s41591-020-01212-6
Ji_2020_SkinSCC_scRNAseq	https://doi.org/10.1016/j.cell.2020.05.039
Jordan_2016_Breast_CTC_scRNAseq	https://www.ncbi.nlm.nih.gov/pmc/articles/PMC5161614/
Karaayvas_2018_Breast_scRNAseq	https://www.nature.com/articles/s41467-018-06052-0
Kildisiute_2021_Neuroblastoma_scRNAseq	https://advances.sciencemag.org/content/advances/7/6/eabd3311.full.pdf
Kim_2020_Lung_scRNAseq	https://www.nature.com/articles/s41467-020-16164-1
Kinker_2020_CCLE_scRNAseq	https://doi.org/10.1038/s41588-020-00726-6
Laughney_2020_Lung_scRNAseq	https://www.nature.com/articles/s41591-019-0750-6#data-availability
Ledergor_2018_MM_scRNAseq	https://www.nature.com/articles/s41591-018-0269-2#Sec43
Lee_2020_CRC_SMC_scRNAseq	https://www.nature.com/articles/s41588-020-0636-z
Li_2017_Colon_scRNAseq	https://www.nature.com/articles/ng.3818
Ligorio_2019_PDAC_cell_line_scRNAseq	https://www.sciencedirect.com/science/article/pii/S0092867419305100?via%3Dihub
Lin_2020_PDAC_scRNAseq	https://genomemedicine.biomedcentral.com/articles/10.1186/s13073-020-00776-9#Sec2
Liu_2021_MM_scRNAseq	https://www.nature.com/articles/s41467-021-22804-x
Ma_2019_Liver_scRNAseq	http://www.sciencedirect.com/science/article/pii/S1535610819303757
Massalha_2020_LiverMets_scRNAseq	https://www.embopress.org/doi/full/10.15252/msb.20209682
Maynard_2020_lungcancer_scRNAseq	https://doi.org/10.1016/j.cell.2020.07.017
Mercatelli_2021_Neuroblastoma_cell_lines_scRNAseq	https://pubmed.ncbi.nlm.nih.gov/33525507/
Miyamoto_2015_Prostate_CTC_scRNAseq	https://science.sciencemag.org/content/349/6254/1351.abstract
Moncada_2020_PDAC_scRNAseq	https://www.nature.com/articles/s41587-019-0392-8?proof=t#Sec10
Nam_2019_Myeloproliferative_scRNAseq	https://www.nature.com/articles/s41586-019-1367-0#Sec9
Nath_2021_Ovarian_scRNAseq	https://www.nature.com/articles/s41467-021-23171-3.pdf
Neftel_2019_Glioma_GBM_scRNAseq	https://pubmed.ncbi.nlm.nih.gov/31327527/
Obradovic_2021_RCC_scRNAseq	https://www.sciencedirect.com/science/article/pii/S0092867421005730
Olalekan_2021_Ovarian_scRNAseq	https://www.sciencedirect.com/science/article/pii/S2211124721005076
Pal_2021_Breast_scRNAseq	https://www.embopress.org/doi/full/10.15252/embj.2020107333
Peng_2019_PDAC_scRNAseq	https://www.nature.com/articles/s41422-019-0195-y
Puram_2017_HNSCC_scRNAseq	https://pubmed.ncbi.nlm.nih.gov/29198524/
Qian_2020_Breast_Lung_Ovarian_scRNAseq	https://www.nature.com/articles/s41422-020-0355-0
Steele_2020_PDAC_scRNAseq	https://www.nature.com/articles/s43018-020-00121-4#data-availability
Sun_2021_HCC_scRNAseq	https://www.cell.com/action/showPdf?pii=S0092-8674%2820%2931613-5
Tirosh_2016_Glioma_IDHO_scRNAseq	https://www.nature.com/articles/nature20123
Tirosh_2016_Melanoma_scRNAseq	https://science.sciencemag.org/content/352/6282/189
Venteicher_2017_Glioma_IDHA_scRNAseq	10.1126/science.aai8478
Wang_2019_Glioblastoma_scRNAseq	https://www.ncbi.nlm.nih.gov/pmc/articles/PMC7161589/
Wu_2020_AML_scRNAseq	https://jhoonline.biomedcentral.com/articles/10.1186/s13045-020-00941-y#Sec13
Xing_2021_Lung_scRNAseq	https://advances.sciencemag.org/content/7/5/eabd9738
Yao_2020_ESCC_mouse_scRNAseq	https://doi.org/10.1038/s41467-020-17492-y
Young_2018_WilmsTumor_scRNAseq	https://science.sciencemag.org/content/361/6402/594
Yu_2012_PDAC_CTC_scRNAseq	https://www.nature.com/articles/nature11217#Sec2
Yuan_2018_high_grade_gliomas_scRNAseq	https://genomemedicine.biomedcentral.com/articles/10.1186/s13073-018-0567-9
Yue_2020_PDAC_scRNAseq	https://www.nature.com/articles/s41588-019-0566-9#additional-information
Zhang_2021_RCC_scRNAseq	https://www.pnas.org/content/118/24/e2103240118
Zhou_2020_Osteosarcoma_scRNAseq	https://www.nature.com/articles/s41467-020-20059-6#data-availability

### Sheet: Cell types
Common cell type	Number of total cells		Subtypes	Number of total cells
T_cell	195881		Acinar	393
B_cell	52834		Adipocytes	355
NK_cell	27859		Alveolar	692
Endothelial	41217		AML_progenitor_cell	295
Epithelial	67848		Astrocyte	336
Fibroblast	127096		Basophil	4065
Macrophage	121093		Chondrocytes	66
			Dendritic	12130
			Ductal	4925
			Erythroid	20529
			Granulocye	3231
			Hepatocyte	653
			HSC	134
			Keratinocytes	3747
			Langerhans	3802
			Lymphovascular	2445
			Mast	6395
			Melanocyte	881
			Mesangial	681
			MSC	1974
			Myofibroblast	5573
			NET	2108
			Neuron	21
			Neutrophil	39277
			Oligodendrocyte	4505
			OPC	406
			Pericyte	4363
			Plasma	7319
			Schwann	1207
			Stellate	3257
			vSMC	2460
